# Genetic basis of resistance in hosts facing alternative infection strategies by a virulent bacterial pathogen

**DOI:** 10.1101/2024.08.15.607931

**Authors:** Eglantine Mathieu-Bégné, Sabrina Gattis, Dieter Ebert

## Abstract

Having alternative infection routes is thought to help parasites circumvent host resistance, provided that these routes are associated with different host resistance loci. This study examines whether alternate infection routes of the parasite *Pasteuria ramosa* are linked to distinct resistance loci in its crustacean host, *Daphnia magna*. We focus on the *P. ramosa* isolate P15, which can attach and penetrate the host through either the hindgut or the foregut. Using a global panel of 174 *D. magna* genotypes supplemented with breeding experiments, we analyzed resistance patterns for each of these infection routes. Our findings confirm our hypothesis: in *D. magna*, hindgut attachment is determined by the D locus, while foregut attachment is controlled by a newly identified G locus. We established a gene model for the G locus that indicated Mendelian segregation and epistatic interaction with at least one other resistance locus for *P. ramosa*, the C locus. Using genomic Pool-sequencing data, we localized the G locus within a known Pasteuria Resistance Complex on chromosome 4 of *D. magna*, whereas the D locus is on chromosome 7. Two candidate genes for the G locus, belonging to the Glycosyltransferase gene family, were identified. Our study sheds new light on host–parasite coevolution and enhances our understanding of how parasites evolve infection strategies.

**Author summary:** Parasites continuously evolve strategies to overcome host resistance, including the use of alternative infection routes. However, this strategy is advantageous only if host resistance loci are specific to each entry point; otherwise, a single host gene could provide resistance to all infection routes. In this study, we tested this hypothesis using the freshwater crustacean *Daphnia magna* and a strain of the parasite *Pasteuria ramosa* that can infect its host via the esophagus (foregut) or the hindgut. By conducting a phenotypic assay of *P. ramosa* attachment on a global panel of *D. magna* genotypes, we demonstrate that foregut and hindgut infections are associated with independent genetic host resistance loci. Through a breeding experiment on a subset of *D. magna* genotypes, we were able to propose a gene model for the newly discovered G locus linked to foregut attachment, while the previously identified D locus is linked to hindgut attachment. We also discovered that the foregut infection route is influenced by an epistatic interaction between the G locus and another *P. ramosa* resistance locus, the C locus. Using genomic data, we confirmed that the G and D loci are not overlapping, with the G locus being part of the Pasteuria Resistance Complex on chromosome 4, whereas the D locus is on chromosome 7. Two potential genes involved in glycosylation processes were identified as candidates for the G locus. Overall, our study confirms a key postulate in the understanding of host–parasite co-evolution, highlighting the importance of infection strategies in host resistance.
