## Supplementary material for "Genetic basis of resistance in hosts facing alternative infection strategies by a virulent bacterial pathogen": Table S1

### Sheet: Sheet1
Isolate 1	Isolate 2	sp1 attachments	sp2 attachments	obs_cooccur	exp_cooccur	prob_cooccur	p-value -	p-value +	FDR -	FDR +
C1	C19	52	45	29	13.4	0.077	1	<0.001	1	<0.001
C1	P15F	52	16	0	4.8	0.027	0.00248	1	0.01488	1
C1	P15H	52	98	35	29.3	0.168	0.98171	0.04009	1	0.12027
C19	P15F	45	16	0	4.1	0.024	0.00643	1	0.01676	1
C19	P15H	45	98	24	25.3	0.146	0.3829	0.74074	0.57435	1
P15F	P15H	16	98	4	9	0.052	0.00838	0.99838	0.01676	1
