## Supplementary material for "Genetic basis of resistance in hosts facing alternative infection strategies by a virulent bacterial pathogen": Table S2

### Sheet: Sheet1
Clone ID	Resistotype C1,C19	Resistotype P15H	Resistotype P15F	Country	Continent	Latitude coordinate	Longitude coordinate	Selfed Offspring (F1)	Sample size F1
BE-WE-G59	SS	R	R	Belgium	Europe	51.0678	3.77361	Yes	10
CA-RI-1	RR	R	R	Canada	America	48.4449	-68.5847	Yes	24
CN-W1-1	RR	S	R	China	Asia	30.5624	114.39	Yes	52
CY-PA3-2	RR	S	S	Cyprus	Europe	35.0341	33.9549	Yes	14
DZ-JV-2	RR	S	S	Algeria	Africa	36.8803	7.757	Yes	43
ES-HT-1	RR	R	S	Spain	Europe	38.7752	-1.41022	Yes	38
ES-HY-1	RR	S	R	Spain	Europe	38.7793	-1.435	Yes	45
FI-FAT-1-3	RR	S	S	Finland	Europe	60.0217	19.9021	Yes	4
FI-GE-3-11	RR	S	S	Finland	Europe	59.8386	23.2186	No	NA
IL-BM-1	SS	S	R	Israel	Asia	30.5113	34.6121	Yes	17
IL-PS-2	RR	S	R	Israel	Asia	32.2557	34.8533	Yes	72
IL-TY-10	SR	S	R	Israel	Asia	32.2437	34.8545	Yes	7
IR-GG1-1	RR	S	R	Iran	Asia	37.919	46.707	Yes	66
MA-ES-3	RS	S	R	Morocco	Africa	31.4907	-9.76443	Yes	48
MA-ES-5	SR	S	R	Morocco	Africa	31.4907	-9.76443	Yes	20
MN-DM1-1	RS	R	R	Mongolia	Asia	45.0327	100.66	Yes	42
PL-KNP-P4	RR	R	S	Poland	Europe	52.3227	20.7305	No	NA
PL-W1-1	SS	R	R	Poland	Europe	52.2109	20.9965	Yes	39
PL-W2-1	RR	R	S	Poland	Europe	52.2304	21.0284	No	NA
RU-AST1-1	SS	S	R	Russia	Europe	45.9036	47.6564	Yes	73
RU-BOL1-1	SR	R	R	Russia	Europe	66.4497	33.8567	Yes	8
RU-NOV2-01	RR	S	R	Russia	Asia	53.7538	77.894	Yes	10
RU-PIK-2	SS	S	R	Russia	Europe	59.9949	30.4731	Yes	11
RU-R2-1	SR	S	R	Russia	Europe	56.425	37.6027	Yes	69
RU-RO1-3	RR	R	R	Russia	Europe	55.6833	39.8825	Yes	22
RU-SAM-2-11	RR	R	R	Russia	Europe	52.0871	50.8683	Yes	12
RU-TY4-1	RR	R	R	Russia	Asia	50.1005	95.1502	Yes	84
RU-ZB1-1	RR	S	R	Russia	Asia	50.4132	114.725	Yes	25
TN-RA-02	RR	R	R	Tunisia	Africa	36.96	10	Yes	31
TN-RA-12	RR	R	R	Tunisia	Africa	36.96	10.2236	Yes	44
TN-RA-21	RR	R	R	Tunisia	Africa	36.96	10.2236	Yes	27
UA-KR1-7	SR	S	R	Ukraine	Europe	45.0937	36.3107	Yes	27
US-D-3	RR	R	R	USA	America	38.5301	-121.611	Yes	38
US-D-4	RR	R	R	USA	America	38.5301	-121.611	Yes	71
US-SP131-1	RR	R	S	USA	America	44.3332	-68.0632	No	NA
US-SP15-1	RR	R	S	USA	America	44.3331	-68.0629	No	NA
US-SP163-1	RR	R	S	USA	America	44.3336	-68.0636	No	NA
US-SP221-1	RR	R	S	USA	America	44.3343	-68.0648	No	NA
US-SP6-13	RR	R	S	USA	America	44.3336	-68.0635	No	NA

### Sheet: Sheet2
BE-WE-G59
CA-RI-1
CN-W1-1
CY-PA3-2
DZ-JV-2
ES-HT-1
ES-HY-1
FI-FAT-1-3
FI-GE-3-11
IL-BM-1
IL-PS-2
IL-TY-10
IR-GG-1
MA-ES-3
MA-ES-5
MN-DM-1
PL-KNP-P4
PL-W1-1
PL-W2-1
RU-AST1-1
RU-BOL1-1
RU-NOV2-01
RU-PIK-2
RU-R2-1
RU-RO1-3
RU-SAM-2-11
RU-TY4-1
RU-ZB1-1
TN-RA-02
TN-RA-12
TN-RA-21
UA-KR1-7
US-D-3
US-D-4
US-SP131-1
US-SP15-1
US-SP163-1
US-SP221-1
US-SP6-13
