## Supplementary material for "Genetic basis of resistance in hosts facing alternative infection strategies by a virulent bacterial pathogen": Table S3

### Sheet: Sheet1
Table XX: Percentage of the observed and expected P15 foregut attachements based on the genetic model of resistance for the G. locus. Clones that did not show segregation of resistance for P15 foregut attachment and are: a) homozygous recessive at the C-locus (cc); b) homozygous dominant (CC) or heterozygous (Cc) at the C-locus and homozygous dominant at the G-locus (GG); and c) homozygous domina…
	Parent clone ID	Resistotype		Hypothetized genotype (CG loci)	Selfed offspring (F1) resistotype		Nobs	%obs	%exp	Hypothetized genotype (CG loci)	Chi-squared test
		C1, C19	P15fore		C1, C19	P15fore					Chi²	p-value
a)	BE-WE-G59	SS	R	cc--	SS	R	10	100	100	cc--	NA	NA
	IL-BM-1	SS	R	cc--	SS	R	17	100	100	cc--	NA	NA
	IL-TY-10	SR	R	cc--	SR	R	7	100	100	cc--	NA	NA
	MA-ES-3	RS	R	cc--	RS	R	48	100	100	cc--	NA	NA
	MA-ES-5	SR	R	cc--	SR	R	20	100	100	cc--	NA	NA
	MN-DM-1	RS	R	cc--	RS	R	35	83.33	75	cc--	NA	NA
					SR	R	7	16.67	25	cc--
	PL-W1-1	SS	R	cc--	SS	R	39	100	100	cc--	NA	NA
	RU-AST1-1	SS	R	cc--	SS	R	73	100	100	cc--	NA	NA
	RU-BOL1-1	SR	R	cc--	SR	R	7	87.5	75	cc--	NA	NA
					SS	R	1	12.5	25	cc--
	RU-PIK-2	SS	R	cc--	SS	R	11	100	100	cc--	NA	NA
	RU-R2-1	SR	R	cc--	SR	R	69	100	100	cc--	NA	NA
	UA-KR1-7	SR	R	cc--	SR	R	18	66.67	75	cc--	NA	NA
					SS	R	9	33.33	25	cc--
b)	CA-RI-1	RR	R	CCGG	RR	R	14	100	100	CCGG	NA	NA
	CN-W1-1	RR	R	CcGG	RR	R	49	94.23	75	C-GG	NA	NA
					SR	R	3	5.77	25	ccGG
	ES-HY-1	RR	R	CcGG	RR	R	35	77.78	75	C-GG	NA	NA
					SR	R	10	22.22	25	ccGG
	IL-PS-2	RR	R	CcGG	RR	R	58	80.56	75	C-GG	NA	NA
					SR	R	14	19.44	25	ccGG
	IR-GG-1	RR	R	CcGG	RR	R	59	89.39	75	C-GG	NA	NA
					RS	R	7	10.61	25	ccGG
	RU-NOV2-01	RR	R	CCGG	RR	R	10	100	100	CCGG	NA	NA
	RU-RO1-3	RR	R	CCGG	RR	R	22	100	100	CCGG	NA	NA
	RU-SAM-2-11	RR	R	CcGG	RR	R	10	83.33	75	C-GG	NA	NA
					SS	R	2	16.67	25	ccGG
	RU-TY4-1	RR	R	CcGG	RR	R	68	80.95	75	C-GG	NA	NA
					RS	R	16	19.05	25	ccGG
	RU-ZB1-1	RR	R	CcGG	RR	R	13	52	75	C-GG	NA	NA
					RS	R	4	16	10.34	ccGG
					SS	R	8	32	14.66	ccGG
	TN-RA-12	RR	R	CCGG	RR	R	44	100	100	CCGG	NA	NA
	US-D-3	RR	R	CCGG	RR	R	38	100	100	CCGG	NA	NA
	US-D-4	RR	R	CCGG	RR	R	71	100	100	CCGG	NA	NA
c)	DZ-JV-2	RR	S	CCgg	RR	S	43	100	100	CCgg	NA	NA
	FI-FAT-1-3	RR	S	CCgg	RR	S	4	100	100	CCgg	NA	NA
d)	CY-PA3-2	RR	S	Ccgg	RR	S	10	71.43	75	C-gg	0.095	1
					SR	R	4	28.57	25	ccgg
	ES-HT-1	RR	S	Ccgg	RR	S	24	63.16	75	C-gg	2.842	0.133
					SR	R	14	36.84	25	ccgg
e)	TN-RA-02	RR	R	CCGg	RR	R	27	87.1	75	CCG-	2.419	0.151
					RR	S	4	12.9	25	CCgg
	TN-RA-21	RR	R	CCGg	RR	R	22	81.48	75	CCG-	0.605	0.518
					RR	S	5	18.52	25	CCgg
f)	FI-GE-3-11	RR	S	C-gg	NA	NA	NA	NA	NA	NA	NA	NA
	PL-KNP-P4	RR	S	C-gg	NA	NA	NA	NA	NA	NA	NA	NA
	PL-W2-1	RR	S	C-gg	NA	NA	NA	NA	NA	NA	NA	NA
	US-SP131-1	RR	S	C-gg	NA	NA	NA	NA	NA	NA	NA	NA
	US-SP15-1	RR	S	C-gg	NA	NA	NA	NA	NA	NA	NA	NA
	US-SP163-1	RR	S	C-gg	NA	NA	NA	NA	NA	NA	NA	NA
	US-SP221-1	RR	S	C-gg	NA	NA	NA	NA	NA	NA	NA	NA
	US-SP6-13	RR	S	C-gg	NA	NA	NA	NA	NA	NA	NA	NA

### Sheet: Sheet2
	Parent clone ID	Resistotype		Hypothesized genotype (CG loci, model 1 or model 2)	Selfed offspring (F1) resistotype		Nobs	%obs	%exp	Hypothetized genotype (CG loci, model 1 or model 2)
		C1, C19	P15F		C1, C19	P15F			(model 1 or model 2)
a)	BE-WE-G59	SS	R	cc--	SS	R	10	100	100	cc--
	IL-BM-1	SS	R	cc--	SS	R	17	100	100	cc--
	IL-TY-10	SR	R	cc--	SR	R	7	100	100	cc--
	MA-ES-3	RS	R	cc--	RS	R	48	100	100	cc--
	MA-ES-5	SR	R	cc--	SR	R	20	100	100	cc--
	MN-DM-1	RS	R	cc--	RS	R	35	83.33	75	cc--
					SR	R	7	16.67	25	cc--
	PL-W1-1	SS	R	cc--	SS	R	39	100	100	cc--
	RU-AST1-1	SS	R	cc--	SS	R	73	100	100	cc--
	RU-BOL1-1	SR	R	cc--	SR	R	7	87.5	75	cc--
					SS	R	1	12.5	25	cc--
	RU-PIK-2	SS	R	cc--	SS	R	11	100	100	cc--
	RU-R2-1	SR	R	cc--	SR	R	69	100	100	cc--
	UA-KR1-7	SR	R	cc--	SR	R	18	66.67	75	cc--
					SS	R	9	33.33	25	cc--
b)	CA-RI-1	RR	R	CCGG or CCgg	RR	R	14	100	100	CCGG or CCgg
	CN-W1-1	RR	R	CcGG or Ccgg	RR	R	49	94.23	75	C-GG or C-gg
					SR	R	3	5.77	25	ccGG or ccgg
	ES-HY-1	RR	R	CcGG or Ccgg	RR	R	35	77.78	75	C-GG or C-gg
					SR	R	10	22.22	25	ccGG or ccgg
	IL-PS-2	RR	R	CcGG or Ccgg	RR	R	58	80.56	75	C-GG or C-gg
					SR	R	14	19.44	25	ccGG or ccgg
	IR-GG-1	RR	R	CcGG of Ccgg	RR	R	59	89.39	75	C-GG or C-gg
					RS	R	7	10.61	25	ccGG or ccgg
	RU-NOV2-01	RR	R	CCGG or CCgg	RR	R	10	100	100	CCGG or CCgg
	RU-RO1-3	RR	R	CCGG or CCgg	RR	R	22	100	100	CCGG or CCgg
	RU-SAM-2-11	RR	R	CcGG or Ccgg	RR	R	10	83.33	75	C-GG or C-gg
					SS	R	2	16.67	25	ccGG or ccgg
	RU-TY4-1	RR	R	CcGG or Ccgg	RR	R	68	80.95	75	C-GG or C-gg
					RS	R	16	19.05	25	ccGG or ccgg
	RU-ZB1-1	RR	R	CcGG or Ccgg	RR	R	13	52	75	C-GG or C-gg
					RS	R	4	48	25	ccGG or ccgg
					SS	R	8			ccGG or ccgg
	TN-RA-12	RR	R	CCGG or CCgg	RR	R	44	100	100	CCGG or CCgg
	US-D-3	RR	R	CCGG or CCgg	RR	R	38	100	100	CCGG or CCgg
	US-D-4	RR	R	CCGG or CCgg	RR	R	71	100	100	CCGG or CCgg
	DZ-JV-2	RR	S	CCgg or CCGG	RR	S	43	100	100	CCgg or CCGG
	FI-FAT-1-3	RR	S	CCgg or CCGG	RR	S	4	100	100	CCgg or CCGG
c)	CY-PA3-2	RR	S	Ccgg or CcGG	RR	S	10	71.43	75	C-gg or C-GG
					SR	R	4	28.57	25	ccgg or ccGG
	ES-HT-1	RR	S	Ccgg or CcGG	RR	S	24	63.16	75	C-gg or C-GG
					SR	R	14	36.84	25	ccgg or ccGG
d)	TN-RA-02	RR	R	CCGg	RR	R	27	87.1	75 or 25	CCG- or CCgg
					RR	S	4	12.9	25 or 75	CCgg or CCG-
	TN-RA-21	RR	R	CCGg	RR	R	22	81.48	75 or 25	CCG- or CCgg
					RR	S	5	18.52	25 or 75	CCgg or CCG-
