## Supplementary material for "Genetic basis of resistance in hosts facing alternative infection strategies by a virulent bacterial pathogen": Table S4

### Sheet: Sheet1
Pool parent	Replicate	Resistotype P15fore	Pool size	Number of sequences (millions)
TNRA-21	1	Resistant	23	231.6
TNRA-21	1	Susceptible	33	313.6
TNRA-21	2	Resistant	23	264
TNRA-21	2	Susceptible	33	187.2
TNRA-21	3	Resistant	22	287.2
TNRA-21	3	Susceptible	32	238.4
